# BOS1 is a positive regulator of wounding induced cell death and plant susceptibility to *Botrytis*

**DOI:** 10.1101/2022.01.18.476848

**Authors:** Fuqiang Cui, Xiaoxiao Li, Wenwu Wu, Wenbo Luo, Ying Wu, Mikael Brosché, Kirk Overmyer

## Abstract

Programmed cell death (PCD) is required for many aspects of plant biology, including stress responses, immunity, and plant development including root and flower development. Our understanding of PCD regulation is incomplete, especially concerning regulators involved in multiple divergent processes. The *botrytis-suscetible1* (*bos1*) mutant is one of the genotypes most susceptible to *Botrytis cinerea* (*Botrytis*) and has revealed the role of *BOS1* in cell death propagation during plant responses to wounding. The *bos1-1* allele harbours a T-DNA located in the 5’UTR upstream from the start codon that results in elevated *BOS1* transcript levels. Here, we resequenced the *bos1-1* genome and found a *MAS* promoter at the ends of the T-DNAs. Expression of the *BOS1* gene under control of the *MAS* promoter conferred the characteristic *bos1-1 Botrytis-* sensitivity and wounding phenotypes in wildtype plants. We used Crispr-Cas9 to create new *bos1* alleles that disrupt exons. These lines lacked the typical *bos1-1* wounding *and Botrytis* phenotypes, but exhibited reduced fertility, as previously observed in other *bos1* T-DNA alleles. With multiple overexpression lines of *BOS1*, we demonstrate that *BOS1* is involved in regulation of cell death propagation in a dosage dependent manner. Our data support that *bos1-1* is a gain-of-function mutant and that BOS1 acts as a positive regulator of wounding and *Botrytis*-induced PCD. Taken together these finding suggest that BOS1 function in both fertility and *Botrytis* response could be unified under cell death control.
