## Supplementary material for "BOS1 is a positive regulator of wounding induced cell death and plant susceptibility to *Botrytis*": Raw data for Figure 5, including lesion sizes and BOS1 transcript levels.

### Sheet: data for fig.5
Supplemental Data Set 1: Raw data for Figure 5, including lesion sizes and BOS1 transcript levels.
Genotype	lesion size (mm)	SD	Average expression of BOS1	SD
35s-12	2.47485	0.0780506	605.758	6.19922
35s-13	1.71078	0.0794926	56.7684	3.10305
35s-14	2.21605	0.145913	873.096	152.993
35s-17	2.07456	0.0827656	255.496	7.76461
35s-18	1.58991	0.0757383	1.48851	0.176343
35s-19	1.631	0.0774394	2.65657	0.109
35s-2	2.07289	0.0810661	0.443521	0.0751851
35s-20	1.49504	0.0774595	306.638	2.75002
35s-21	1.58453	0.0770377	1.06905	0.0325893
35s-5	1.76631	0.077565	121.072	1.85392
35s-9	1.72443	0.0784648	135.225	20.94
Col-0	1.54465	0.0769516	1	0.228287
Note. The raw lesion sizes were listed in the next sheet.

### Sheet: Lesion size
Lesion size measured in each genotype					Data after statistical analysis
					The data list at the left were used for analysis in R. Three biological repeats were combined and analyzed with colinear analysis. One-way anova with single adjustment were used for statisticas analysis.
Genotype	repeat	individule per repeat	lesion size (mm)		genotype	lesion size (mm)	Std.Error
Col-0	1	1	1.5		35s-12	2.47485	0.0780506
Col-0	1	2	1.38		35s-13	1.71078	0.0794926
Col-0	1	3	1.88		35s-14	2.21605	0.145913
Col-0	1	4	1.28		35s-17	2.07456	0.0827656
Col-0	1	5	1.16		35s-18	1.58991	0.0757383
Col-0	1	6	1.5		35s-19	1.631	0.0774394
Col-0	1	7	1.5		35s-2	2.07289	0.0810661
Col-0	1	8	1.76		35s-20	1.49504	0.0774595
Col-0	1	9	1.5		35s-21	1.58453	0.0770377
Col-0	1	10	1.74		35s-5	1.76631	0.077565
Col-0	1	11	1.4		35s-9	1.72443	0.0784648
Col-0	1	12	1.42		Col-0	1.54465	0.0769516
Col-0	1	13	1.42
Col-0	1	14	2.02		Significance
Col-0	1	15	1.32		Comparsion	Coefficient	Sigma	P.value
Col-0	1	16	2.02		35s-13 - 35s-12	-0.0382034	0.00397463	0
Col-0	1	17	1.32		35s-18 - 35s-12	-0.0442468	0.00378692	0
Col-0	1	18	2.14		35s-19 - 35s-12	-0.0421924	0.00387197	0
Col-0	1	19	1.32		35s-20 - 35s-12	-0.0489906	0.00387297	0
Col-0	1	20	1.34		35s-21 - 35s-12	-0.0445161	0.00385189	0
Col-0	1	21	1.42		35s-5 - 35s-12	-0.0354271	0.00387825	0
Col-0	1	22	1.42		35s-9 - 35s-12	-0.0375211	0.00392324	0
Col-0	1	23	1.5		Col-0 - 35s-12	-0.0465097	0.00384758	0
Col-0	1	24	1.74		35s-18 - 35s-17	-0.0242325	0.0027866	0
Col-0	1	25	1.58		35s-20 - 35s-17	-0.0289763	0.00291115	0
Col-0	1	26	1.88		Col-0 - 35s-17	-0.0264954	0.00286906	0
Col-0	1	27	1.62		35s-2 - 35s-18	0.024149	0.00269317	0
Col-0	1	28	2		35s-20 - 35s-2	-0.0288928	0.00281539	0
35s-2	1	1	2.6		35s-21 - 35s-2	-0.0244183	0.00278385	0
35s-2	1	2	2.7		Col-0 - 35s-2	-0.0264119	0.00277826	0
35s-2	1	3	2.14		35s-21 - 35s-17	-0.0245018	0.00287686	2.22045e-16
35s-2	1	4	2.9		35s-2 - 35s-19	0.0220946	0.00280741	6.18394e-14
35s-2	1	5	2.12		35s-19 - 35s-17	-0.0221781	0.0028887	1.74083e-13
35s-2	1	6	2.08		35s-17 - 35s-13	0.0181891	0.00304303	3.97194e-08
35s-5	1	1	1.38		35s-9 - 35s-2	-0.0174232	0.00288256	5.12042e-08
35s-5	1	2	1.34		35s-9 - 35s-17	-0.0175067	0.0029704	1.30382e-07
35s-5	1	3	1.36		35s-2 - 35s-13	0.0181056	0.00295333	1.05739e-06
35s-5	1	4	1.54		35s-20 - 35s-14	-0.0360508	0.00668701	1.79789e-06
35s-5	1	5	1.24		35s-5 - 35s-2	-0.0153293	0.00281963	2.09469e-06
35s-5	1	6	1.02		35s-5 - 35s-20	0.0135635	0.00253792	2.83212e-06
35s-5	1	7	1.06		35s-5 - 35s-17	-0.0154128	0.0029078	9.94881e-06
35s-5	1	8	1.18		Col-0 - 35s-14	-0.0335699	0.00667444	2.23843e-05
35s-5	1	9	1.28		35s-17 - 35s-12	-0.0200143	0.00413828	5.97324e-05
35s-5	1	10	1.3		35s-2 - 35s-12	-0.0200978	0.00405331	6.30784e-05
35s-5	1	11	1.42		35s-21 - 35s-14	-0.0315763	0.00666769	9.578e-05
35s-5	1	12	1.6		35s-18 - 35s-14	-0.031307	0.00663683	0.00016341
35s-5	1	13	1.18		Col-0 - 35s-5	-0.0110826	0.00249052	0.000499528
35s-5	1	14	1.72		35s-19 - 35s-14	-0.0292526	0.00667937	0.000810433
35s-5	1	15	1.18		35s-9 - 35s-20	0.0114696	0.00260648	0.000835927
35s-5	1	16	1.36		35s-20 - 35s-13	-0.0107873	0.00268737	0.00367734
35s-5	1	17	1.7		35s-14 - 35s-13	0.0252635	0.00674883	0.00991261
35s-5	1	18	1.72		35s-5 - 35s-18	0.00881969	0.00239641	0.0128657
35s-5	1	19	1.54		35s-9 - 35s-14	-0.0245812	0.0067208	0.0140532
35s-5	1	20	1.3		35s-5 - 35s-21	0.00908904	0.00250285	0.0154468
35s-5	1	21	1.32		Col-0 - 35s-9	-0.00898868	0.00255971	0.0230237
35s-5	1	22	1.5		35s-5 - 35s-14	-0.0224873	0.00668895	0.0384506
35s-5	1	23	1.68		Col-0 - 35s-13	-0.00830635	0.00264356	0.0753277
35s-5	1	24	1.54		35s-9 - 35s-18	0.00672575	0.00246888	0.22148
35s-5	1	25	1.5		35s-9 - 35s-21	0.0069951	0.0025738	0.225453
35s-5	1	26	1.92		35s-20 - 35s-19	-0.00679824	0.00252254	0.23646
35s-9	1	1	1.58		35s-5 - 35s-19	0.0067653	0.00251983	0.242724
35s-9	1	2	1.42		35s-21 - 35s-13	-0.00631277	0.00265533	0.436713
35s-9	1	3	1.16		35s-18 - 35s-13	-0.00604342	0.00255529	0.445534
35s-9	1	4	1.38		35s-20 - 35s-18	-0.00474385	0.00239718	0.726652
35s-9	1	5	1.18		35s-9 - 35s-19	0.00467136	0.00258998	0.834198
35s-9	1	6	1.88		35s-21 - 35s-20	0.0044745	0.00250236	0.841957
35s-9	1	7	1.6		35s-14 - 35s-12	-0.0129398	0.00729563	0.84993
35s-9	1	8	1.92		Col-0 - 35s-19	-0.00431732	0.00247389	0.86332
35s-9	1	9	2.06		35s-19 - 35s-13	-0.00398903	0.00267315	0.952752
35s-9	1	10	2.24		35s-2 - 35s-14	-0.007158	0.00678925	0.997595
35s-9	1	11	1.12		35s-17 - 35s-14	-0.00707449	0.00682813	0.997953
35s-9	1	12	1.68		35s-5 - 35s-13	0.00277627	0.00268768	0.99802
35s-9	1	13	1.48		Col-0 - 35s-20	0.00248092	0.00249143	0.998623
35s-9	1	14	1.24		Col-0 - 35s-18	-0.00226293	0.00234722	0.998989
35s-9	1	15	1.24		35s-21 - 35s-19	-0.00232374	0.00248547	0.999257
35s-9	1	16	1.4		35s-19 - 35s-18	0.00205439	0.00237868	0.999669
35s-9	1	17	1.3		Col-0 - 35s-21	-0.00199358	0.00245658	0.999826
35s-9	1	18	1.34		35s-9 - 35s-5	-0.00209394	0.00260549	0.999844
35s-9	1	19	1.42		35s-9 - 35s-13	0.000682328	0.00275197	1
35s-9	1	20	1.16		35s-21 - 35s-18	-0.000269347	0.00236018	1
35s-9	1	21	1.18		35s-2 - 35s-17	-8.35101e-05	0.0031613	1
35s-9	1	22	1.42
35s-9	1	23	1.42
35s-9	1	24	1.5
35s-13	1	1	1.46
35s-13	1	2	1.64
35s-13	1	3	1.12
35s-13	1	4	1.3
35s-13	1	5	1.78
35s-13	1	6	1.54
35s-13	1	7	1.24
35s-13	1	8	1.42
35s-13	1	9	2.02
35s-13	1	10	2
35s-13	1	11	0.9
35s-13	1	12	1.58
35s-13	1	13	1.24
35s-13	1	14	1.06
35s-13	1	15	1.5
35s-13	1	16	1.58
35s-13	1	17	1.62
35s-13	1	18	1.82
35s-18	1	1	1.42
35s-18	1	2	1.8
35s-18	1	3	1.28
35s-18	1	4	1.56
35s-18	1	5	1.68
35s-18	1	6	1.42
35s-18	1	7	1.24
35s-18	1	8	1.6
35s-18	1	9	1.48
35s-18	1	10	1.8
35s-18	1	11	1.2
35s-18	1	12	1.8
35s-18	1	13	1.36
35s-18	1	14	1.8
35s-18	1	15	1.72
35s-18	1	16	1.2
35s-18	1	17	1.12
35s-18	1	18	1.12
35s-18	1	19	1.06
35s-18	1	20	1.72
35s-18	1	21	1.6
35s-18	1	22	1.78
35s-18	1	23	1.18
35s-18	1	24	1.58
35s-18	1	25	1.64
35s-18	1	26	1.5
35s-18	1	27	1.72
35s-18	1	28	2.04
35s-18	1	29	1.8
35s-18	1	30	1.36
35s-18	1	31	1.78
35s-18	1	32	1.94
35s-19	1	1	1.44
35s-19	1	2	1.94
35s-19	1	3	1.6
35s-19	1	4	1.5
35s-19	1	5	1.46
35s-19	1	6	1.54
35s-19	1	7	1.5
35s-19	1	8	1.76
35s-19	1	9	1
35s-19	1	10	1.24
35s-19	1	11	1.42
35s-19	1	12	1.58
35s-19	1	13	1.68
35s-19	1	14	1.74
35s-19	1	15	1.36
35s-19	1	16	1.24
35s-19	1	17	1.08
35s-19	1	18	1.48
35s-19	1	19	1.3
35s-19	1	20	1.48
35s-19	1	21	1.28
35s-19	1	22	1.62
35s-19	1	23	1.42
35s-19	1	24	1.26
35s-19	1	25	1.2
35s-19	1	26	1.54
35s-19	1	27	1.3
35s-19	1	28	1.46
35s-19	1	29	1.42
35s-19	1	30	1.5
35s-19	1	31	2.24
35s-20	1	1	1.3
35s-20	1	2	1.14
35s-20	1	3	1.06
35s-20	1	4	1.14
35s-20	1	5	1.52
35s-20	1	6	1.38
35s-20	1	7	1.14
35s-20	1	8	1.4
35s-20	1	9	1.28
35s-20	1	10	1.48
35s-20	1	11	0.94
35s-20	1	12	1.06
35s-20	1	13	1.06
35s-20	1	14	1.54
35s-20	1	15	1.24
35s-20	1	16	1.48
35s-20	1	17	0.9
35s-20	1	18	1.6
35s-20	1	19	1.64
35s-20	1	20	1.42
35s-21	1	1	1.88
35s-21	1	2	1.86
35s-21	1	3	1.08
35s-21	1	4	1.46
35s-21	1	5	1.6
35s-21	1	6	1.66
35s-21	1	7	1.48
35s-21	1	8	1.5
35s-21	1	9	1.6
35s-21	1	10	1.64
35s-21	1	11	1.82
35s-21	1	12	1.64
35s-21	1	13	1.82
35s-21	1	14	1.7
35s-21	1	15	1.68
35s-21	1	16	1.44
35s-21	1	17	1.3
35s-21	1	18	1.62
35s-21	1	19	1.3
35s-21	1	20	1.72
35s-21	1	21	0.82
35s-21	1	22	0.76
Col-0	2	1	1.2
Col-0	2	2	1.32
Col-0	2	3	1.24
Col-0	2	4	1.04
Col-0	2	5	1.52
Col-0	2	6	1.7
Col-0	2	7	1.72
Col-0	2	8	1.76
Col-0	2	9	1.96
Col-0	2	10	1.32
Col-0	2	11	1.74
Col-0	2	12	1.92
Col-0	2	13	1.52
Col-0	2	14	1.2
Col-0	2	15	1.26
Col-0	2	16	1.08
Col-0	2	17	1.46
Col-0	2	18	1.52
Col-0	2	19	1.46
Col-0	2	20	1.52
Col-0	2	21	1.72
Col-0	2	22	1.86
Col-0	2	23	1.8
Col-0	2	24	1.46
Col-0	2	25	1.46
Col-0	2	26	1.38
Col-0	2	27	1.38
Col-0	2	28	1.56
Col-0	2	29	1.54
Col-0	2	30	1.26
Col-0	2	31	1.32
Col-0	2	32	1.42
Col-0	2	33	1.42
Col-0	2	34	1.66
Col-0	2	35	2.06
Col-0	2	36	2.18
Col-0	2	37	1.42
Col-0	2	38	1.66
Col-0	2	39	1.86
Col-0	2	40	1.86
Col-0	2	41	1.9
Col-0	2	42	1.6
Col-0	2	43	1.66
Col-0	2	44	1.84
Col-0	2	45	1.54
Col-0	2	46	1.88
35s-2	2	1	1.88
35s-2	2	2	2.06
35s-2	2	3	1.66
35s-2	2	4	2.34
35s-2	2	5	2.28
35s-2	2	6	2.1
35s-2	2	7	1.92
35s-2	2	8	2.06
35s-2	2	9	1.58
35s-2	2	10	2.1
35s-2	2	11	1.88
35s-2	2	12	2.16
35s-2	2	13	2.1
35s-2	2	14	2.18
35s-2	2	15	2.5
35s-2	2	16	2.16
35s-2	2	17	2.02
35s-2	2	18	2.14
35s-2	2	19	1.92
35s-2	2	20	2.32
35s-2	2	21	1.8
35s-2	2	22	1.54
35s-2	2	23	2.2
35s-2	2	24	1.96
35s-2	2	25	1.54
35s-2	2	26	1.66
35s-2	2	27	2
35s-2	2	28	2.1
35s-2	2	29	1.74
35s-2	2	30	1.6
35s-2	2	31	2.72
35s-2	2	32	2.06
35s-5	2	1	2
35s-5	2	2	1.74
35s-5	2	3	1.86
35s-5	2	4	2.06
35s-5	2	5	2
35s-5	2	6	1.88
35s-5	2	7	1.64
35s-5	2	8	2.28
35s-5	2	9	1.2
35s-5	2	10	1.86
35s-5	2	11	2.06
35s-5	2	12	1.98
35s-5	2	13	1.52
35s-5	2	14	2.2
35s-5	2	15	2
35s-5	2	16	2.18
35s-5	2	17	1.64
35s-5	2	18	1.98
35s-5	2	19	1.52
35s-5	2	20	1.88
35s-5	2	21	1.52
35s-5	2	22	2.16
35s-5	2	23	2.1
35s-5	2	24	2.16
35s-5	2	25	1.64
35s-5	2	26	1.52
35s-5	2	27	1.88
35s-5	2	28	2.3
35s-5	2	29	2.18
35s-5	2	30	2.2
35s-5	2	31	1.86
35s-5	2	32	1.76
35s-5	2	33	1.66
35s-5	2	34	1.66
35s-5	2	35	2
35s-5	2	36	1.9
35s-5	2	37	1.4
35s-5	2	38	2.06
35s-5	2	39	1.84
35s-5	2	40	1.54
35s-9	2	1	2
35s-9	2	2	1.88
35s-9	2	3	1.84
35s-9	2	4	2.32
35s-9	2	5	1.46
35s-9	2	6	2.18
35s-9	2	7	1.98
35s-9	2	8	2.22
35s-9	2	9	1.8
35s-9	2	10	1.88
35s-9	2	11	1.76
35s-9	2	12	1.72
35s-9	2	13	2.14
35s-9	2	14	1.52
35s-9	2	15	1.84
35s-9	2	16	2.02
35s-9	2	17	1.92
35s-9	2	18	2.34
35s-9	2	19	1.92
35s-9	2	20	2
35s-9	2	21	1.54
35s-9	2	22	2.2
35s-9	2	23	1.74
35s-9	2	24	2.28
35s-9	2	25	1.76
35s-9	2	26	1.72
35s-9	2	27	1.86
35s-9	2	28	2.36
35s-9	2	29	2.06
35s-9	2	30	1.8
35s-9	2	31	1.94
35s-9	2	32	2.2
35s-9	2	33	1.86
35s-9	2	34	1.72
35s-9	2	35	1.88
35s-9	2	36	1.72
35s-9	2	37	2.3
35s-9	2	38	2.1
35s-9	2	39	2.14
35s-9	2	40	2.14
35s-12	2	1	3.46
35s-12	2	2	3.88
35s-12	2	3	2.72
35s-12	2	4	2.62
35s-12	2	5	2.4
35s-12	2	6	2.28
35s-12	2	7	2.5
35s-12	2	8	2.58
35s-12	2	9	2.44
35s-12	2	10	2.2
35s-12	2	11	2.1
35s-12	2	12	2.9
35s-12	2	13	2.72
35s-12	2	14	2.62
35s-12	2	15	2.78
35s-12	2	16	2.28
35s-13	2	1	1.64
35s-13	2	2	1.88
35s-13	2	3	1.3
35s-13	2	4	2.66
35s-13	2	5	1.38
35s-13	2	6	1.7
35s-13	2	7	1.8
35s-13	2	8	1.8
35s-13	2	9	2.1
35s-13	2	10	1.76
35s-13	2	11	1.72
35s-13	2	12	1.84
35s-13	2	13	1.8
35s-13	2	14	1.7
35s-13	2	15	1.76
35s-13	2	16	1.9
35s-13	2	17	2.48
35s-13	2	18	2.2
35s-13	2	19	1.74
35s-13	2	20	2.06
35s-13	2	21	2.34
35s-13	2	22	2
35s-13	2	23	1.64
35s-13	2	24	2.06
35s-13	2	25	1.58
35s-13	2	26	2
35s-13	2	27	1.74
35s-13	2	28	2.18
35s-13	2	29	1.54
35s-13	2	30	1.76
35s-13	2	31	1.72
35s-13	2	32	1.96
35s-13	2	33	1.94
35s-13	2	34	1.64
35s-13	2	35	1.38
35s-13	2	36	1.64
35s-18	2	1	1.64
35s-18	2	2	1.88
35s-18	2	3	1.8
35s-18	2	4	1.76
35s-18	2	5	1.46
35s-18	2	6	1.54
35s-18	2	7	1.52
35s-18	2	8	1.04
35s-18	2	9	1.3
35s-18	2	10	1.08
35s-18	2	11	1.52
35s-18	2	12	1.88
35s-18	2	13	1.4
35s-18	2	14	1.52
35s-18	2	15	1.32
35s-18	2	16	2.06
35s-18	2	17	2
35s-18	2	18	1.52
35s-18	2	19	1.74
35s-18	2	20	1.4
35s-18	2	21	1.52
35s-18	2	22	1.6
35s-18	2	23	2.06
35s-18	2	24	1.7
35s-18	2	25	1.58
35s-18	2	26	1.86
35s-18	2	27	1.46
35s-18	2	28	1.3
35s-18	2	29	2
35s-18	2	30	1.86
35s-18	2	31	1.58
35s-18	2	32	1.54
35s-18	2	33	1.1
35s-18	2	34	1.46
35s-18	2	35	1.32
35s-18	2	36	1.4
35s-18	2	37	1.52
35s-18	2	38	1.54
35s-18	2	39	1.66
35s-18	2	40	1.76
35s-18	2	41	1.92
35s-18	2	42	1.66
35s-18	2	43	1.46
35s-18	2	44	1.38
35s-18	2	45	1.58
35s-18	2	46	1.86
35s-18	2	47	1.2
35s-18	2	48	1.54
35s-18	2	49	2.22
35s-18	2	50	1.8
35s-18	2	51	1.88
35s-18	2	52	1.8
35s-19	2	1	1.76
35s-19	2	2	2.34
35s-19	2	3	1.96
35s-19	2	4	1.88
35s-19	2	5	1.46
35s-19	2	6	2.06
35s-19	2	7	1.46
35s-19	2	8	1.42
35s-19	2	9	2
35s-19	2	10	1.38
35s-19	2	11	1.42
35s-19	2	12	1.94
35s-19	2	13	1.74
35s-19	2	14	1.52
35s-19	2	15	1.66
35s-19	2	16	2.16
35s-19	2	17	2.3
35s-19	2	18	1.94
35s-19	2	19	1.98
35s-19	2	20	2.48
35s-19	2	21	1.8
35s-19	2	22	1.7
35s-19	2	23	1.86
35s-19	2	24	2.16
35s-19	2	25	1.32
35s-19	2	26	1.52
35s-19	2	27	1.38
35s-19	2	28	1.54
35s-19	2	29	1.72
35s-19	2	30	2
35s-19	2	31	1.52
35s-19	2	32	1.26
35s-19	2	33	1.52
35s-19	2	34	2.02
35s-20	2	1	1.76
35s-20	2	2	1.64
35s-20	2	3	1.54
35s-20	2	4	1.58
35s-20	2	5	1.76
35s-20	2	6	1.76
35s-20	2	7	1.38
35s-20	2	8	1.54
35s-20	2	9	1.42
35s-20	2	10	2.1
35s-20	2	11	1.98
35s-20	2	12	1.54
35s-20	2	13	1.8
35s-20	2	14	1.66
35s-20	2	15	1.32
35s-20	2	16	1.56
35s-20	2	17	1.86
35s-20	2	18	1.6
35s-20	2	19	1.74
35s-20	2	20	1.72
35s-20	2	21	1.64
35s-20	2	22	1.72
35s-20	2	23	1.86
35s-20	2	24	1.52
35s-20	2	25	1.38
35s-20	2	26	2.18
35s-20	2	27	1.66
35s-20	2	28	2.18
35s-20	2	29	1.3
35s-20	2	30	1.46
35s-20	2	31	1.8
35s-20	2	32	1.66
35s-20	2	33	2.1
35s-20	2	34	1.7
35s-20	2	35	1.8
35s-20	2	36	1.88
35s-20	2	37	1.54
35s-20	2	38	1.66
35s-20	2	39	1.52
35s-20	2	40	1.58
35s-20	2	41	1.52
35s-20	2	42	1.72
35s-20	2	43	1.8
35s-20	2	44	2.32
35s-21	2	1	1.98
35s-21	2	2	2.28
35s-21	2	3	2
35s-21	2	4	1.74
35s-21	2	5	1.64
35s-21	2	6	1.98
35s-21	2	7	1.54
35s-21	2	8	1.92
35s-21	2	9	1.46
35s-21	2	10	1.66
35s-21	2	11	1.46
35s-21	2	12	1.66
35s-21	2	13	1.8
35s-21	2	14	1.52
35s-21	2	15	1.54
35s-21	2	16	2.3
35s-21	2	17	1.52
35s-21	2	18	1.64
35s-21	2	19	1.24
35s-21	2	20	1.76
35s-21	2	21	1.86
35s-21	2	22	1.7
35s-21	2	23	1.58
35s-21	2	24	1.86
35s-21	2	25	1.46
35s-21	2	26	2.02
35s-21	2	27	1.2
35s-21	2	28	1.74
35s-21	2	29	1.72
35s-21	2	30	2.06
35s-21	2	31	1.86
35s-21	2	32	1.96
35s-21	2	33	1.8
35s-21	2	34	1.72
35s-21	2	35	1.8
35s-21	2	36	1.76
35s-21	2	37	1.3
35s-21	2	38	1.54
35s-21	2	39	1.46
35s-21	2	40	1.88
Col-0	3	1	1.78
Col-0	3	2	1.86
Col-0	3	3	1.2
Col-0	3	4	1.64
Col-0	3	5	1.6
Col-0	3	6	0.9
Col-0	3	7	1.14
Col-0	3	8	1.2
Col-0	3	9	1.28
Col-0	3	10	1.24
Col-0	3	11	1.7
Col-0	3	12	2.14
Col-0	3	13	1.84
Col-0	3	14	1.86
Col-0	3	15	1.76
Col-0	3	16	1.08
Col-0	3	17	1.76
Col-0	3	18	1.44
Col-0	3	19	1.52
Col-0	3	20	1.4
Col-0	3	21	1.04
Col-0	3	22	1.08
Col-0	3	23	1.14
Col-0	3	24	1.52
Col-0	3	25	1.84
Col-0	3	26	1.68
Col-0	3	27	1.26
Col-0	3	28	1.6
Col-0	3	29	1.76
Col-0	3	30	1.7
Col-0	3	31	1.36
Col-0	3	32	1.36
Col-0	3	33	1.64
Col-0	3	34	1.84
Col-0	3	35	1.8
Col-0	3	36	1.68
35s-2	3	1	2.14
35s-2	3	2	2.04
35s-2	3	3	1.86
35s-2	3	4	2
35s-2	3	5	1.9
35s-2	3	6	2.18
35s-2	3	7	1.4
35s-2	3	8	1.92
35s-2	3	9	2.14
35s-2	3	10	1.92
35s-2	3	11	2.02
35s-2	3	12	2.5
35s-2	3	13	2.24
35s-2	3	14	2.32
35s-2	3	15	1.78
35s-2	3	16	1.64
35s-2	3	17	2.5
35s-2	3	18	2.4
35s-2	3	19	1.6
35s-2	3	20	1.48
35s-2	3	21	1.6
35s-2	3	22	1.6
35s-2	3	23	2.08
35s-2	3	24	2.56
35s-2	3	25	2.42
35s-2	3	26	2.4
35s-2	3	27	2.52
35s-2	3	28	2.28
35s-2	3	29	1.92
35s-2	3	30	3.04
35s-2	3	31	2.02
35s-2	3	32	2.74
35s-5	3	1	1.64
35s-5	3	2	2.08
35s-5	3	3	1.9
35s-5	3	4	2.32
35s-5	3	5	1.78
35s-5	3	6	1.54
35s-5	3	7	1.9
35s-5	3	8	1.54
35s-5	3	9	2
35s-5	3	10	1.9
35s-5	3	11	2.04
35s-5	3	12	1.86
35s-5	3	13	1.4
35s-5	3	14	1.92
35s-5	3	15	1.78
35s-5	3	16	1.64
35s-5	3	17	2.18
35s-5	3	18	1.9
35s-5	3	19	2
35s-5	3	20	2.14
35s-5	3	21	1.78
35s-5	3	22	1.64
35s-5	3	23	2.16
35s-5	3	24	1.9
35s-5	3	25	2.14
35s-5	3	26	1.68
35s-5	3	27	1.52
35s-5	3	28	1.76
35s-5	3	29	2.08
35s-5	3	30	2.34
35s-5	3	31	1.54
35s-5	3	32	1.9
35s-5	3	33	2.54
35s-5	3	34	1.9
35s-5	3	35	2.18
35s-5	3	36	2.56
35s-9	3	1	2.14
35s-9	3	2	1.96
35s-9	3	3	1.6
35s-9	3	4	1.54
35s-9	3	5	1
35s-9	3	6	1.62
35s-9	3	7	1.44
35s-9	3	8	1.64
35s-9	3	9	2.28
35s-9	3	10	1.78
35s-9	3	11	1.3
35s-9	3	12	1.52
35s-9	3	13	2
35s-9	3	14	1.7
35s-9	3	15	1.2
35s-9	3	16	1.64
35s-9	3	17	1.42
35s-9	3	18	1.78
35s-9	3	19	1.94
35s-9	3	20	1.54
35s-9	3	21	1.3
35s-9	3	22	1.2
35s-9	3	23	1.52
35s-9	3	24	1.7
35s-9	3	25	1.44
35s-9	3	26	2
35s-9	3	27	2.08
35s-9	3	28	1.96
35s-12	3	1	1.94
35s-12	3	2	2.18
35s-12	3	3	2
35s-12	3	4	2.02
35s-12	3	5	2.1
35s-12	3	6	3.18
35s-12	3	7	3.04
35s-12	3	8	1.98
35s-12	3	9	2.4
35s-12	3	10	2.28
35s-12	3	11	2.1
35s-12	3	12	2.28
35s-13	3	1	2.08
35s-13	3	2	1.24
35s-13	3	3	1.54
35s-13	3	4	1.48
35s-13	3	5	1.8
35s-13	3	6	1.64
35s-13	3	7	1.84
35s-13	3	8	1.76
35s-13	3	9	1.68
35s-13	3	10	1.82
35s-13	3	11	1.82
35s-13	3	12	2.04
35s-13	3	13	1.64
35s-13	3	14	1.62
35s-13	3	15	1.6
35s-13	3	16	1.64
35s-13	3	17	1.96
35s-13	3	18	1.78
35s-13	3	19	1.76
35s-13	3	20	2
35s-13	3	21	1.84
35s-13	3	22	1.76
35s-13	3	23	1.52
35s-13	3	24	1.26
35s-13	3	25	1.36
35s-13	3	26	2.04
35s-13	3	27	1.82
35s-13	3	28	1.68
35s-14	3	1	1.86
35s-14	3	2	1.9
35s-14	3	3	2.34
35s-14	3	4	2.46
35s-14	3	5	2.36
35s-14	3	6	1.86
35s-14	3	7	2.16
35s-14	3	8	2.5
35s-18	3	1	1.54
35s-18	3	2	1.52
35s-18	3	3	1.68
35s-18	3	4	2.14
35s-18	3	5	1.16
35s-18	3	6	1.26
35s-18	3	7	1.68
35s-18	3	8	1.2
35s-18	3	9	1.68
35s-18	3	10	1.34
35s-18	3	11	2
35s-18	3	12	1.52
35s-18	3	13	2
35s-18	3	14	1.5
35s-18	3	15	1.72
35s-18	3	16	1.8
35s-18	3	17	1.66
35s-18	3	18	1.64
35s-18	3	19	2.18
35s-18	3	20	1.8
35s-18	3	21	1.34
35s-18	3	22	1.68
35s-18	3	23	1.82
35s-18	3	24	1.9
35s-18	3	25	1.92
35s-18	3	26	1.44
35s-18	3	27	1.56
35s-18	3	28	1.62
35s-18	3	29	1.34
35s-18	3	30	1.92
35s-18	3	31	1.14
35s-18	3	32	1.38
35s-18	3	33	1.2
35s-18	3	34	1.7
35s-18	3	35	1.8
35s-18	3	36	1.56
35s-18	3	37	1.56
35s-18	3	38	1.48
35s-18	3	39	1.62
35s-18	3	40	1.42
35s-18	3	41	1.5
35s-18	3	42	1.64
35s-18	3	43	1.8
35s-18	3	44	1.86
35s-18	3	45	1.94
35s-18	3	46	1.62
35s-19	3	1	1.34
35s-19	3	2	2.04
35s-19	3	3	1.34
35s-19	3	4	1.56
35s-19	3	5	1.14
35s-19	3	6	1.34
35s-19	3	7	1.8
35s-19	3	8	1.74
35s-19	3	9	1.34
35s-19	3	10	1.94
35s-19	3	11	1.42
35s-19	3	12	1.68
35s-19	3	13	2.08
35s-19	3	14	1.94
35s-19	3	15	1.52
35s-19	3	16	1.72
35s-19	3	17	1.82
35s-19	3	18	2.28
35s-19	3	19	2
35s-19	3	20	1.74
35s-19	3	21	1.7
35s-19	3	22	1.62
35s-19	3	23	1.62
35s-19	3	24	2
35s-19	3	25	1.4
35s-19	3	26	1.44
35s-19	3	27	1.68
35s-19	3	28	1.68
35s-19	3	29	1.42
35s-19	3	30	1.92
35s-19	3	31	1.48
35s-19	3	32	1.42
35s-19	3	33	1.24
35s-19	3	34	1.56
35s-19	3	35	1.32
35s-19	3	36	2.1
35s-19	3	37	1.5
35s-19	3	38	1.62
35s-19	3	39	1.08
35s-19	3	40	1.8
35s-20	3	1	1.88
35s-20	3	2	1.74
35s-20	3	3	1.74
35s-20	3	4	1.36
35s-20	3	5	1.16
35s-20	3	6	1.5
35s-20	3	7	1.62
35s-20	3	8	1.86
35s-20	3	9	1.2
35s-20	3	10	1.2
35s-20	3	11	1.24
35s-20	3	12	1.44
35s-20	3	13	1.34
35s-20	3	14	1.32
35s-20	3	15	1.34
35s-20	3	16	1.42
35s-20	3	17	1.32
35s-20	3	18	1.34
35s-20	3	19	1.72
35s-20	3	20	1.04
35s-20	3	21	1.26
35s-20	3	22	1.64
35s-20	3	23	1.5
35s-20	3	24	1.44
35s-20	3	25	1.2
35s-20	3	26	1.52
35s-20	3	27	1.8
35s-20	3	28	1.42
35s-20	3	29	1.16
35s-20	3	30	1.32
35s-20	3	31	1.42
35s-20	3	32	1.52
35s-20	3	33	1.1
35s-20	3	34	1.22
35s-20	3	35	1.26
35s-20	3	36	1.2
35s-20	3	37	1.14
35s-20	3	38	1.14
35s-21	3	1	1.5
35s-21	3	2	1.48
35s-21	3	3	1.44
35s-21	3	4	1.5
35s-21	3	5	1.32
35s-21	3	6	1.38
35s-21	3	7	1.86
35s-21	3	8	1.62
35s-21	3	9	1.44
35s-21	3	10	1.74
35s-21	3	11	1.56
35s-21	3	12	1.4
35s-21	3	13	1.72
35s-21	3	14	1.76
35s-21	3	15	1.68
35s-21	3	16	1.32
35s-21	3	17	1.68
35s-21	3	18	1.52
35s-21	3	19	1.8
35s-21	3	20	1.74
35s-21	3	21	1.38
35s-21	3	22	1.16
35s-21	3	23	1.48
35s-21	3	24	1.1
35s-21	3	25	1.62
35s-21	3	26	1.52
35s-21	3	27	1.14
35s-21	3	28	1.2
35s-21	3	29	1.42
35s-21	3	30	1.56
35s-21	3	31	1.62
35s-21	3	32	1.62
35s-21	3	33	1.52
35s-21	3	34	1.34
35s-21	3	35	2.1
35s-21	3	36	1.34
35s-21	3	37	1.26
35s-21	3	38	2
35s-21	3	39	1.5
35s-21	3	40	1.44
35s-21	3	41	1.64
35s-21	3	42	1.34
35s-21	3	43	1.22
35s-21	3	44	1.44
35s-21	3	45	1.38
35s-21	3	46	1.42
35s-17	1	1	2.58
35s-17	1	2	2.3
35s-17	1	3	1.9
35s-17	1	4	2.34
35s-17	1	5	2.1
35s-17	1	6	2.5
35s-17	1	7	2.68
35s-17	1	8	2.36
35s-17	1	9	3.38
35s-17	1	10	3.44
35s-17	1	11	1.54
35s-17	1	12	1.94
35s-17	1	13	3.68
35s-17	1	14	2.52
35s-17	1	15	2.14
35s-17	1	16	2.08
35s-17	1	17	2.32
35s-17	1	18	2.5
35s-17	1	19	2.74
35s-17	1	20	2.3
35s-17	2	1	1.94
35s-17	2	2	2.24
35s-17	2	3	2.3
35s-17	2	4	2.42
35s-17	2	5	1.96
35s-17	2	6	1.46
35s-17	2	7	2.14
35s-17	2	8	1.92
35s-17	2	9	2.42
35s-17	2	10	2.36
35s-17	2	11	2.16
35s-17	2	12	2.22
35s-17	2	13	2.08
35s-17	2	14	2.52
35s-17	2	15	2.2
35s-17	3	1	1.22
35s-17	3	2	1.2
35s-17	3	3	1.36
35s-17	3	4	1.48
35s-17	3	5	1.12
35s-17	3	6	1.18
35s-17	3	7	1.9
35s-17	3	8	1.8
35s-17	3	9	1.3
35s-17	3	10	1.28
35s-17	3	11	1.44
35s-17	3	12	1.42
35s-17	3	13	1.38
35s-17	3	14	1.44
35s-17	3	15	2.02
35s-17	3	16	1.66
35s-17	3	17	2.32
35s-17	3	18	2.44
35s-17	3	19	2.96
35s-17	3	20	2.46
35s-17	3	21	2.34
35s-17	3	22	2.14
35s-17	3	23	1.48
35s-17	3	24	1.6
35s-17	3	25	1.96
35s-17	3	26	1.88
35s-17	3	27	1.82
35s-17	3	28	1.78

### Sheet: qPCR expression
Relative expression of BOS1 transcript levels was determined with qPCR. The data was normalized with three reference genes Actin2, PP2AA3 and Actin8.
Genotype	qPCR-expression1	qPCR-expression2	qPCR-expression3
35s-12	611.031	607.314	598.929
35s-13	53.2868	59.2424	57.7761
35s-14	765.272	805.817	1048.2
35s-17	264.392	250.083	252.012
35s-18	1.29162	1.63194	1.54196
35s-19	2.76822	2.65107	2.55043
35s-2	0.426958	0.525607	0.377999
35s-20	304.758	309.794	305.362
35s-21	1.08211	1.09308	1.03196
35s-5	122.308	121.967	118.94
35s-9	111.786	141.801	152.087
Col-0	1.14092	0.736612	1.12247
